# Comparative Analysis of rRNA removal methods for RNA-seq Differential Expression in Halophilic Archaea

**DOI:** 10.1101/2022.04.15.488396

**Authors:** Mar Martinez-Pastor, Saaz Sakrikar, Deyra N. Rodriguez, Amy K. Schmid

**Affiliations:** Biology Department, Duke University, Durham, NC, 27708, USA; University Program in Genetics and Genomics, Duke University, Durham, NC, 27708, USA; New England Biolabs, Ipswich, MA, 01938, USA

## Abstract

Despite intense recent research interest in archaea, the scientific community has experienced a bottleneck in the study of genome-scale gene expression experiments by RNA-seq due to the lack of commercial and specifically designed rRNA depletion kits. The high ratio rRNA:mRNA (80-90%: ∼10%) in prokaryotes hampers global transcriptomic analysis. Insufficient ribodepletion results in low sequence coverage of mRNA and therefore requires a substantially higher number of replicate samples and/or sequencing reads to achieve statistically reliable conclusions regarding the significance of differential gene expression between case and control samples. Here we show that after the discontinuation of the previous version of RiboZero (Illumina) that was useful to partially deplete rRNA from halophilic archaea, archaeal transcriptomics studies have experienced a standstill. To overcome this limitation, here we analyze the efficiency for four different hybridization-based kits from three different commercial suppliers, each with two sets of sequence-specific probes to remove rRNA from four different species of halophilic archaea. We conclude that the key for transcriptomic success with the currently available tools is the probe-specificity for the rRNA sequence hybridization. With this paper we provide insights to the archaeal community for selecting certain reagents and strategies over others depending on the archaeal species of interest. These methods yield improved RNA-seq sensitivity and enhanced detection of low abundance transcripts.
