## Supplementary material for "Comparative Analysis of rRNA removal methods for RNA-seq Differential Expression in Halophilic Archaea": Table S1

### Sheet: TableS1
Species name and strain	species_abbr	method_description	Method_abbreviation	Company	removal_method_type	Probe description	Reagent kit full product name	Reagent kit catalog number	Sample name	%rRNA.remaining	%16S	%23S	%5S	Total aligned counts	Non-rRNA counts	Preparer	Date	Instrument	Reference
Halobacterium salinarum NRC-1	HBT	None (control)	N	NA	NA	NA	NA	NA	Control_1	95.0184	36.5315	58.4846	0.00227913	35364396	1761716	SS	Sep 2020	Novaseq 6000	This study
Halobacterium salinarum NRC-1	HBT	None (control)	N	NA	NA	NA	NA	NA	Control_2	95.0345	36.5901	58.4425	0.00186736	30042395	1491755	SS	Sep 2020	Novaseq 6000	This study
Halobacterium salinarum NRC-1	HBT	None (control)	N	NA	NA	NA	NA	NA	Control_3	94.4921	35.6985	58.7906	0.00308315	27374633	1507763	SS	Sep 2020	Novaseq 6000	This study
Halobacterium salinarum NRC-1	HBT	RiboZero Bacteria kit (discontinued)	RZ	Illumina	Biotinylated probes/streptavidin coated magnetic beads	Specific for bacteria, included in reagent kit	Ribo-zero rRNA depletion kit	RZMB12424 (discontinued)	CD1	46.3782	19.7336	26.6389	0.00567395	16232067	8703930	CD	Apr 2016	HiSeq2500	Dulmage et al 2018 Microb Genom
Halobacterium salinarum NRC-1	HBT	RiboZero Bacteria kit (discontinued)	RZ	Illumina	Biotinylated probes/streptavidin coated magnetic beads	Specific for bacteria, included in reagent kit	Ribo-zero rRNA depletion kit	RZMB12424 (discontinued)	CD2	35.3039	13.6876	21.6137	0.00259462	15994648	10347910	CD	Apr 2016	HiSeq2500	Dulmage et al 2018 Microb Genom
Halobacterium salinarum NRC-1	HBT	RiboZero Bacteria kit (discontinued)	RZ	Illumina	Biotinylated probes/streptavidin coated magnetic beads	Specific for bacteria, included in reagent kit	Ribo-zero rRNA depletion kit	RZMB12424 (discontinued)	CD3	18.6032	8.19074	10.4102	0.00220237	14121118	11494140	CD	Apr 2016	HiSeq2500	Dulmage et al 2018 Microb Genom
Halobacterium salinarum NRC-1	HBT	Ribozero Plus	RZ+	Illumina	RNAseH enzymatic	Proprietary targeting of human, mouse, rat and bacteria, included in reagent kit	Ribo-zero plus rRNA depletion kit	20040526	Ribzoero_1	92.0838	34.9925	57.0907	0.000585693	29196207	2311225	SS	Sep 2020	Novaseq 6000	This study
Halobacterium salinarum NRC-1	HBT	Ribozero Plus	RZ+	Illumina	RNAseH enzymatic	Proprietary targeting of human, mouse, rat and bacteria, included in reagent kit	Ribo-zero plus rRNA depletion kit	20040526	Ribzoero_2	91.7967	34.6429	57.1531	0.000670848	26086403	2139947	SS	Sep 2020	Novaseq 6000	This study
Halobacterium salinarum NRC-1	HBT	Ribozero Plus	RZ+	Illumina	RNAseH enzymatic	Proprietary targeting of human, mouse, rat and bacteria, included in reagent kit	Ribo-zero plus rRNA depletion kit	20040526	Ribzoero_3	91.7922	34.6148	57.1764	0.00102128	28004135	2298528	SS	Sep 2020	Novaseq 6000	This study
Halobacterium salinarum NRC-1	HBT	NEB with bacterial probes that come with the kit, default digestion time (30 mins)	NEB-B	New England Biolabs	RNAseH enzymatic	Specific for bacteria, included in reagent kit	NEBNExt rRNA depletion kit (bacteria)	E7850	SS1	88.5096	33.2966	55.2087	0.00429832	18076823	2077098	SS	Apr 2020	Novaseq 6000	Sakrikar and Schmid 2021 Nucl Acids Res
Halobacterium salinarum NRC-1	HBT	NEB with bacterial probes that come with the kit, default digestion time (30 mins)	NEB-B	New England Biolabs	RNAseH enzymatic	Specific for bacteria, included in reagent kit	NEBNExt rRNA depletion kit (bacteria)	E7850	SS3	85.7083	32.3666	53.3368	0.00487877	21398834	3629358	SS	Apr 2020	Novaseq 6000	Sakrikar and Schmid 2021 Nucl Acids Res
Halobacterium salinarum NRC-1	HBT	NEB with bacterial probes that come with the kit, default digestion time (30 mins)	NEB-B	New England Biolabs	RNAseH enzymatic	Specific for bacteria, included in reagent kit	NEBNExt rRNA depletion kit (bacteria)	E7850	SS9	85.7465	35.7341	50.0187	0.0018698	25462861	3634085	SS	Apr 2020	Novaseq 6000	Sakrikar and Schmid 2021 Nucl Acids Res
Halobacterium salinarum NRC-1	HBT	NEB reagent kit with probes custom designed for HVO	NEB-HVO	New England Biolabs	RNAseH enzymatic	Custom designed for HVO, ordered from IDT separately from reagent kit	NEBNext RNA depletion core reagent set	E7865	SSA	76.1721	10.0741	66.0979	1.36042e-05	36753428	8757572	SS	Nov 2020	Novaseq 6000	Sakrikar and Schmid 2021 Nucl Acids Res
Halobacterium salinarum NRC-1	HBT	NEB reagent kit with probes custom designed for HVO	NEB-HVO	New England Biolabs	RNAseH enzymatic	Custom designed for HVO, ordered from IDT separately from reagent kit	NEBNext RNA depletion core reagent set	E7865	SSC	63.3099	7.1781	56.1317	6.56756e-05	35020612	12849093	SS	Nov 2020	Novaseq 6000	Sakrikar and Schmid 2021 Nucl Acids Res
Halobacterium salinarum NRC-1	HBT	NEB reagent kit with probes custom designed for HVO	NEB-HVO	New England Biolabs	RNAseH enzymatic	Custom designed for HVO, ordered from IDT separately from reagent kit	NEBNext RNA depletion core reagent set	E7865	SSE	67.7223	6.53344	61.1888	2.18784e-05	36565814	11802609	SS	Nov 2020	Novaseq 6000	Sakrikar and Schmid 2021 Nucl Acids Res
Halobacterium salinarum NRC-1	HBT	NEB reagent kit with probes custom designed for HVO	NEB-HVO	New England Biolabs	RNAseH enzymatic	Custom designed for HVO, ordered from IDT separately from reagent kit	NEBNext RNA depletion core reagent set	E7865	NEB30_1	86.4191	19.7306	66.6884	3.19391e-05	31309573	4252121	SS	Sep 2020	Novaseq 6000	This study
Halobacterium salinarum NRC-1	HBT	NEB reagent kit with probes custom designed for HVO	NEB-HVO	New England Biolabs	RNAseH enzymatic	Custom designed for HVO, ordered from IDT separately from reagent kit	NEBNext RNA depletion core reagent set	E7865	NEB30_2	84.7974	19.5532	65.2441	3.25353e-05	27662265	4205396	SS	Sep 2020	Novaseq 6000	This study
Halobacterium salinarum NRC-1	HBT	NEB reagent kit with probes custom designed for HVO	NEB-HVO	New England Biolabs	RNAseH enzymatic	Custom designed for HVO, ordered from IDT separately from reagent kit	NEBNext RNA depletion core reagent set	E7865	NEB30_3	84.894	19.7837	65.1104	2.49033e-05	28108730	4246095	SS	Sep 2020	Novaseq 6000	This study
Halobacterium salinarum NRC-1	HBT	NEB-HVO, 60 min RNase digestion	NEB-60	New England Biolabs	RNAseH enzymatic	Custom designed for HVO, ordered from IDT separately from reagent kit	NEBNext RNA depletion core reagent set	E7865	NEB60_1	84.5125	20.5033	64.0091	3.81486e-05	31455978	4871755	SS	Sep 2020	Novaseq 6000	This study
Halobacterium salinarum NRC-1	HBT	NEB-HVO, 60 min RNase digestion	NEB-60	New England Biolabs	RNAseH enzymatic	Custom designed for HVO, ordered from IDT separately from reagent kit	NEBNext RNA depletion core reagent set	E7865	NEB60_2	81.0945	17.7479	63.3466	4.64699e-05	30127022	5695663	SS	Sep 2020	Novaseq 6000	This study
Halobacterium salinarum NRC-1	HBT	NEB-HVO, 60 min RNase digestion	NEB-60	New England Biolabs	RNAseH enzymatic	Custom designed for HVO, ordered from IDT separately from reagent kit	NEBNext RNA depletion core reagent set	E7865	NEB60_3	81.7352	18.7926	62.9426	2.21836e-05	22539216	4116742	SS	Sep 2020	Novaseq 6000	This study
Halobacterium salinarum NRC-1	HBT	NEB-HVO, 120 mins RNase	NEB-120	New England Biolabs	RNAseH enzymatic	Custom designed for HVO, ordered from IDT separately from reagent kit	NEBNext RNA depletion core reagent set	E7865	NEB120_1	74.9873	16.0667	58.9206	3.42724e-05	20424590	5108736	SS	Sep 2020	Novaseq 6000	This study
Halobacterium salinarum NRC-1	HBT	NEB-HVO, 120 mins RNase	NEB-120	New England Biolabs	RNAseH enzymatic	Custom designed for HVO, ordered from IDT separately from reagent kit	NEBNext RNA depletion core reagent set	E7865	NEB120_2	75.0168	16.3476	58.6692	5.40501e-05	24051747	6008895	SS	Sep 2020	Novaseq 6000	This study
Halobacterium salinarum NRC-1	HBT	NEB-HVO, 120 mins RNase	NEB-120	New England Biolabs	RNAseH enzymatic	Custom designed for HVO, ordered from IDT separately from reagent kit	NEBNext RNA depletion core reagent set	E7865	NEB120_3	71.6193	15.858	55.7613	1.755e-05	28490032	8085658	SS	Sep 2020	Novaseq 6000	This study
Halobacterium salinarum NRC-1	HBT	riboPOOL Panarchaea	rP-PA	siTOOLS	Biotinylated probes/streptavidin coated magnetic beads	Designed to target a wide array of archaea, included in reagent kit	Pan-archaea riboPOOL rRNA depeletion kit	dp-000027	ura3_1_lcomb	5.70724	1.49327	4.20154	0.0124283	27831712	26243290	MMP	Jun 2021	Novaseq 6000	This study
Halobacterium salinarum NRC-1	HBT	riboPOOL Panarchaea	rP-PA	siTOOLS	Biotinylated probes/streptavidin coated magnetic beads	Designed to target a wide array of archaea, included in reagent kit	Pan-archaea riboPOOL rRNA depeletion kit	dp-000027	ura3_2_lcomb	2.4054	0.260827	2.13347	0.0111052	42961838	41928433	MMP	Jun 2021	Novaseq 6000	This study
Halobacterium salinarum NRC-1	HBT	riboPOOL Panarchaea	rP-PA	siTOOLS	Biotinylated probes/streptavidin coated magnetic beads	Designed to target a wide array of archaea, included in reagent kit	Pan-archaea riboPOOL rRNA depeletion kit	dp-000027	ura3_3_lcomb	3.54809	0.282199	3.25739	0.00849903	27556100	26578384	MMP	Jun 2021	Novaseq 6000	This study
Halobacterium salinarum NRC-1	HBT	riboPOOL Panarchaea	rP-PA	siTOOLS	Biotinylated probes/streptavidin coated magnetic beads	Designed to target a wide array of archaea, included in reagent kit	Pan-archaea riboPOOL rRNA depeletion kit	dp-000027	ura3_4_lcomb	3.14954	0.280019	2.86223	0.00728965	24802284	24021127	MMP	Jun 2021	Novaseq 6000	This study
Haloferax volcanii DS2	HVO	riboPOOL Panarchaea	rP-PA	siTOOLS	Biotinylated probes/streptavidin coated magnetic beads	Designed to target a wide array of archaea, included in reagent kit	Pan-archaea riboPOOL rRNA depeletion kit	dp-000027	Hvo_pan1	0.000242325	3.51196e-06	1.05359e-05	0.000228277	28474120	28474051	MMP	Apr 2021	Novaseq 6000	This study
Haloferax volcanii DS2	HVO	riboPOOL Panarchaea	rP-PA	siTOOLS	Biotinylated probes/streptavidin coated magnetic beads	Designed to target a wide array of archaea, included in reagent kit	Pan-archaea riboPOOL rRNA depeletion kit	dp-000027	Hvo_pan2	5.95993e-05	3.13681e-06	6.27361e-06	5.01889e-05	31879569	31879550	MMP	Apr 2021	Novaseq 6000	This study
Haloferax volcanii DS2	HVO	riboPOOL Panarchaea	rP-PA	siTOOLS	Biotinylated probes/streptavidin coated magnetic beads	Designed to target a wide array of archaea, included in reagent kit	Pan-archaea riboPOOL rRNA depeletion kit	dp-000027	Hvo_pan3	0.000614838	4.41596e-05	0	0.000570678	29438642	29438461	MMP	Apr 2021	Novaseq 6000	This study
Haloferax volcanii DS2	HVO	riboPOOL HVO	rP-HVO	siTOOLS	Biotinylated probes/streptavidin coated magnetic beads	Custom designed for HVO, included in reagent kit	Haloferax volcanii riboPOOL rRNA depletion kit	dp-000016	Hvo_pool1	3.78609e-06	3.78609e-06	0	0	26412477	26412476	MMP	Apr 2021	Novaseq 6000	This study
Haloferax volcanii DS2	HVO	riboPOOL HVO	rP-HVO	siTOOLS	Biotinylated probes/streptavidin coated magnetic beads	Custom designed for HVO, included in reagent kit	Haloferax volcanii riboPOOL rRNA depletion kit	dp-000016	Hvo_pool2	7.6586e-06	0	0	7.66e-06	26114446	26114444	MMP	Apr 2021	Novaseq 6000	This study
Haloferax volcanii DS2	HVO	riboPOOL HVO	rP-HVO	siTOOLS	Biotinylated probes/streptavidin coated magnetic beads	Custom designed for HVO, included in reagent kit	Haloferax volcanii riboPOOL rRNA depletion kit	dp-000016	Hvo_pool3	3.02192e-05	2.15851e-05	0	8.63405e-06	23164109	23164102	MMP	Apr 2021	Novaseq 6000	This study
Haloferax volcanii DS2	HVO	NEB-HVO, 120 mins RNase	NEB-HVO-120	New England Biolabs	RNAseH enzymatic	Custom designed for HVO, ordered from IDT separately from reagent kit	NEBNext RNA depletion core reagent set	E7865	L13	0.0115882	1.8e-05	0	0.0115702	22177676	22175106	MMP	Jan 2021	Novaseq 6000	This study
Haloferax volcanii DS2	HVO	NEB-HVO, 120 mins RNase	NEB-HVO-120	New England Biolabs	RNAseH enzymatic	Custom designed for HVO, ordered from IDT separately from reagent kit	NEBNext RNA depletion core reagent set	E7865	L14	0.00754971	7.1e-05	0	0.00747867	30968064	30965726	MMP	Jan 2021	Novaseq 6000	This study
Haloferax volcanii DS2	HVO	NEB-HVO, 120 mins RNase	NEB-HVO-120	New England Biolabs	RNAseH enzymatic	Custom designed for HVO, ordered from IDT separately from reagent kit	NEBNext RNA depletion core reagent set	E7865	L15	0.00763739	5.06e-05	0	0.00758681	23725386	23723574	MMP	Jan 2021	Novaseq 6000	This study
Haloferax volcanii DS2	HVO	NEB-HVO, 120 mins RNase	NEB-HVO-120	New England Biolabs	RNAseH enzymatic	Custom designed for HVO, ordered from IDT separately from reagent kit	NEBNext RNA depletion core reagent set	E7865	L16	0.00763768	6.43e-05	0	0.00757335	27979684	27977547	MMP	Jan 2021	Novaseq 6000	This study
Haloferax volcanii DS2	HVO	NEB reagent kit with probes custom designed for HVO	NEB-HVO	New England Biolabs	RNAseH enzymatic	Custom designed for HVO, ordered from IDT separately from reagent kit	NEBNext RNA depletion core reagent set	E7865	L17	0.00614891	2.488e-05	0	0.00612403	28135047	28133317	MMP	Jan 2021	Novaseq 6000	This study
Haloferax volcanii DS2	HVO	NEB reagent kit with probes custom designed for HVO	NEB-HVO	New England Biolabs	RNAseH enzymatic	Custom designed for HVO, ordered from IDT separately from reagent kit	NEBNext RNA depletion core reagent set	E7865	L18	0.011471	4.81263e-05	2.83096e-06	0.0114201	35323727	35319675	MMP	Jan 2021	Novaseq 6000	This study
Haloferax volcanii DS2	HVO	NEB reagent kit with probes custom designed for HVO	NEB-HVO	New England Biolabs	RNAseH enzymatic	Custom designed for HVO, ordered from IDT separately from reagent kit	NEBNext RNA depletion core reagent set	E7865	L19	0.00670437	3.32229e-05	0	0.00667115	30099757	30097739	MMP	Jan 2021	Novaseq 6000	This study
Haloferax volcanii DS2	HVO	NEB reagent kit with probes custom designed for HVO	NEB-HVO	New England Biolabs	RNAseH enzymatic	Custom designed for HVO, ordered from IDT separately from reagent kit	NEBNext RNA depletion core reagent set	E7865	L20	0.00837353	3.48752e-05	3.78702e-06	0.00833866	28673680	28671279	MMP	Jan 2021	Novaseq 6000	This study
Haloferax volcanii DS2	HVO	RiboZero Bacteria kit (discontinued)	RZ	Illumina	Biotinylated probes/streptavidin coated magnetic beads	Specific for bacteria, included in reagent kit	Ribo-zero rRNA depletion kit		pyrEFe1	0	0	0	0	15584793	15584793	MMP	Mar 2019	HiSeq 4000	This study
Haloferax volcanii DS2	HVO	RiboZero Bacteria kit (discontinued)	RZ	Illumina	Biotinylated probes/streptavidin coated magnetic beads	Specific for bacteria, included in reagent kit	Ribo-zero rRNA depletion kit		pyrEFe2	0	0	0	0	6240558	6240558	MMP	Mar 2019	HiSeq 4000	This study
Haloferax volcanii DS2	HVO	RiboZero Bacteria kit (discontinued)	RZ	Illumina	Biotinylated probes/streptavidin coated magnetic beads	Specific for bacteria, included in reagent kit	Ribo-zero rRNA depletion kit		pyrEFe3	0	0	0	0	16347953	16347953	MMP	Mar 2019	HiSeq 4000	This study
Haloferax mediterranei ATCC33500	HME	riboPOOL Panarchaea	rP-PA	siTOOLS	Biotinylated probes/streptavidin coated magnetic beads	Designed to target a wide array of archaea, included in reagent kit	Pan-archaea riboPOOL rRNA depeletion kit	dp-000027	Hfx_pan1	0.0955531	0.0248943	0.0706076	0.000658482	27335586	27309466	MMP	Apr 2021	Novaseq 6000	This study
Haloferax mediterranei ATCC33500	HME	riboPOOL Panarchaea	rP-PA	siTOOLS	Biotinylated probes/streptavidin coated magnetic beads	Designed to target a wide array of archaea, included in reagent kit	Pan-archaea riboPOOL rRNA depeletion kit	dp-000027	Hfx_pan2	0.00745616	0.00117729	0.00462914	0.0017145	26246751	26244794	MMP	Apr 2021	Novaseq 6000	This study
Haloferax mediterranei ATCC33500	HME	riboPOOL Panarchaea	rP-PA	siTOOLS	Biotinylated probes/streptavidin coated magnetic beads	Designed to target a wide array of archaea, included in reagent kit	Pan-archaea riboPOOL rRNA depeletion kit	dp-000027	Hfx_pan3	0.0385384	0.00973311	0.0280172	0.000938562	27915037	27904279	MMP	Apr 2021	Novaseq 6000	This study
Haloarcula hispanica DF60	HCA	riboPOOL Panarchaea	rP-PA	siTOOLS	Biotinylated probes/streptavidin coated magnetic beads	Designed to target a wide array of archaea, included in reagent kit	Pan-archaea riboPOOL rRNA depeletion kit	dp-000027	Hca_pan1	0.479249	0.084557	0.386381	0.00831178	24735970	24617423	MMP	Apr 2021	Novaseq 6000	This study
Haloarcula hispanica DF60	HCA	riboPOOL Panarchaea	rP-PA	siTOOLS	Biotinylated probes/streptavidin coated magnetic beads	Designed to target a wide array of archaea, included in reagent kit	Pan-archaea riboPOOL rRNA depeletion kit	dp-000027	Hca_pan2	0.464071	0.0619639	0.394053	0.00805425	25464828	25346653	MMP	Apr 2021	Novaseq 6000	This study
Haloarcula hispanica DF60	HCA	riboPOOL Panarchaea	rP-PA	siTOOLS	Biotinylated probes/streptavidin coated magnetic beads	Designed to target a wide array of archaea, included in reagent kit	Pan-archaea riboPOOL rRNA depeletion kit	dp-000027	Hca_pan3	0.33995	0.0702999	0.262972	0.00667816	27342844	27249892	MMP	Apr 2021	Novaseq 6000	This study

### Sheet: Legend_TableS1
Table S1: %rRNA, counts, and metadata of all samples in this study
Species name and strain
species_abbr	3-letter abbreviation used for each species throughout the text
method_description	Brief description of which method was used for which sample
Method_abbreviation	Short-hand for each method used throughout the text
Company	Biotech company from which the reagents were ordered
removal_method_type	Either biotinylated probes or RNAse H-dependent depletion
Probe description	What types of oligonucleotide sequences were used with which reagents
Reagent kit full product name	Name of reagents used on commercial websites (for ease of ordering)
Reagent kit catalog number	Reference number to use for ordering of reagents
Sample name	rRNA-depleted (i.e. mRNA) sample name that was sequenced
%rRNA	Percentage of counts mapping to genes that map to rRNA genes
%16S	Percentage of counts mapping to genes that map to 16S rRNA genes
%23S	Percentage of counts mapping to genes that map to 23S rRNA genes
%5S	Percentage of counts mapping to genes that map to 5S rRNA genes
Total aligned counts	Total counts mapping to genes
Non-rRNA counts	Total counts mapping to non-rRNA genes
Preparer	Person who extracted the RNA and carried out rRNA depletion (SS=Saaz Sakrikar; MMP=Mar Martinez-Pastor; CD=Cynthia Darnell)
Date	Date when sequencing data was received
Instrument	Sequencing machine used
Reference	Published work (if any) where the sample was first described
Note:
Data in other tabs in this table are all derived from the main table S1; other tabs are made for convenience of figure generation

### Sheet: Fig2_rzero
Species	Method	Replicate_name	RRNA	16S	23S	5S	Total_aligned_reads	NonrRNA_counts	Machine	Person	Date
Halobacterium salinarum	Ribozero	CD1	46.3782	19.7336	26.6389	0.00567395	16232067	8703930	HiSeq2500	CD	2016A
Halobacterium salinarum	Ribozero	CD2	35.3039	13.6876	21.6137	0.00259462	15994648	10347910	HiSeq2500	CD	2016A
Halobacterium salinarum	Ribozero	CD3	18.6032	8.19074	10.4102	0.00220238	14121118	11494140	HiSeq2500	CD	2016A
Haloferax volcanii	Ribozero	pyrEFe1	0	0	0	0	15584793	15584793	Hiseq4000	MMP	2019M
Haloferax volcanii	Ribozero	pyrEFe2	0	0	0	0	6240558	6240558	Hiseq4000	MMP	2019M
Haloferax volcanii	Ribozero	pyrEFe3	0	0	0	0	16347953	16347953	Hiseq4000	MMP	2019M

### Sheet: Fig3_Hbtsal
Species	Method	Replicate_name	RRNA	16S	23S	5S	Total_aligned_counts	NonrRNA_counts	Machine	Person	Date
Hbtsal	None	Control_1	95.0184	36.5315	58.4846	0.00227913	35364396	1761716	Novaseq6000	SS	2020S
Hbtsal	None	Control_2	95.0345	36.5901	58.4425	0.00186736	30042395	1491755	Novaseq6000	SS	2020S
Hbtsal	None	Control_3	94.4921	35.6985	58.7906	0.00308315	27374633	1507763	Novaseq6000	SS	2020S
Hbtsal	RZ+	Ribzoero_1	92.0838	34.9925	57.0907	0.000585693	29196207	2311225	Novaseq6000	SS	2020S
Hbtsal	RZ+	Ribzoero_2	91.7967	34.6429	57.1531	0.000670848	26086403	2139947	Novaseq6000	SS	2020S
Hbtsal	RZ+	Ribzoero_3	91.7922	34.6148	57.1764	0.00102128	28004135	2298528	Novaseq6000	SS	2020S
Hbtsal	NEB-B	SS1	88.5096	33.2966	55.2087	0.00429832	18076823	2077098	Novaseq6000	SS	2020A
Hbtsal	NEB-B	SS3	85.7083	32.3666	53.3368	0.00487877	21398834	3629358	Novaseq6000	SS	2020A
Hbtsal	NEB-B	SS9	85.7465	35.7341	50.0187	0.0018698	25462861	3634085	Novaseq6000	SS	2020A
Hbtsal	NEB-HVO	SSA	76.1721	10.0741	66.0979	1.36042e-05	36753428	8757572	Novaseq6000	SS	2020N
Hbtsal	NEB-HVO	SSC	63.3099	7.1781	56.1317	6.56756e-05	35020612	12849093	Novaseq6000	SS	2020N
Hbtsal	NEB-HVO	SSE	67.7223	6.53344	61.1888	2.18784e-05	36565814	11802609	Novaseq6000	SS	2020N
Hbtsal	NEB-HVO	NEB30_1	86.4191	19.7306	66.6884	3.19391e-05	31309573	4252121	Novaseq6000	SS	2020S
Hbtsal	NEB-HVO	NEB30_2	84.7974	19.5532	65.2441	3.25353e-05	27662265	4205396	Novaseq6000	SS	2020S
Hbtsal	NEB-HVO	NEB30_3	84.894	19.7837	65.1104	2.49033e-05	28108730	4246095	Novaseq6000	SS	2020S

### Sheet: Fig4_time
Species	Method	Methodbatch	Replicate_name	RRNA	16S	23S	5S	Total_aligned_reads	NonrRNA_counts	Machine	Person	Date
Halobacterium salinarum	NEB-HVO	NEB30_1	NEB30_1	86.4191	19.7306	66.6884	3.19391e-05	31309573	4252121	Novaseq6000	SS	2020S
Halobacterium salinarum	NEB-HVO	NEB30_1	NEB30_2	84.7974	19.5532	65.2441	3.25353e-05	27662265	4205396	Novaseq6000	SS	2020S
Halobacterium salinarum	NEB-HVO	NEB30_1	NEB30_3	84.894	19.7837	65.1104	2.49033e-05	28108730	4246095	Novaseq6000	SS	2020S
Halobacterium salinarum	NEB-120	NEB120	NEB120_1	74.9873	16.0667	58.9206	3.42724e-05	20424590	5108736	Novaseq6000	SS	2020S
Halobacterium salinarum	NEB-120	NEB120	NEB120_2	75.0168	16.3476	58.6692	5.40501e-05	24051747	6008895	Novaseq6000	SS	2020S
Halobacterium salinarum	NEB-120	NEB120	NEB120_3	71.6193	15.858	55.7613	1.755e-05	28490032	8085658	Novaseq6000	SS	2020S
Halobacterium salinarum	NEB-HVO	NEB30_2	SSA	76.1721	10.0741	66.0979	1.36042e-05	36753428	8757572	Novaseq6000	SS	2020N
Halobacterium salinarum	NEB-HVO	NEB30_2	SSC	63.3099	7.1781	56.1317	6.56756e-05	35020612	12849093	Novaseq6000	SS	2020N
Halobacterium salinarum	NEB-HVO	NEB30_2	SSE	67.7223	6.53344	61.1888	2.18784e-05	36565814	11802609	Novaseq6000	SS	2020N
Haloferax volcanii	NEB-HVO	NEB_Hvo_30	L17	0.00614891	2.488e-05	0	0.00612403	28135047	28133317	Novaseq6000	MMP	2021J
Haloferax volcanii	NEB-HVO	NEB_Hvo_30	L18	0.011471	4.81263e-05	2.83096e-06	0.0114201	35323727	35319675	Novaseq6000	MMP	2021J
Haloferax volcanii	NEB-HVO	NEB_Hvo_30	L19	0.00670437	3.32229e-05	0	0.00667115	30099757	30097739	Novaseq6000	MMP	2021J
Haloferax volcanii	NEB-HVO	NEB_Hvo_30	L20	0.00837353	3.48752e-05	3.78702e-06	0.00833866	28673680	28671279	Novaseq6000	MMP	2021J
Haloferax volcanii	NEB-120	NEB_Hvo_120	L13	0.0115882	1.8e-05	0	0.0115702	22177676	22175106	Novaseq6000	MMP	2021J
Haloferax volcanii	NEB-120	NEB_Hvo_120	L14	0.00754971	7.1e-05	0	0.00747867	30968064	30965726	Novaseq6000	MMP	2021J
Haloferax volcanii	NEB-120	NEB_Hvo_120	L15	0.00763739	5.06e-05	0	0.00758681	23725386	23723574	Novaseq6000	MMP	2021J
Haloferax volcanii	NEB-120	NEB_Hvo_120	L16	0.00763768	6.43e-05	0	0.00757335	27979684	27977547	Novaseq6000	MMP	2021J

### Sheet: Fig5_probemethods
Species	Method	Methodbatch	Replicate_name	RRNA	16S	23S	5S	Total_aligned_reads	NonrRNA_counts	Machine	Person	Date
HBT	NEB-HVO	NEB30_Hbt	NEB30_1	86.4191	19.7306	66.6884	3.19391e-05	31309573	4252121	Novaseq6000	SS	2020S
HBT	NEB-HVO	NEB30_Hbt	NEB30_2	84.7974	19.5532	65.2441	3.25353e-05	27662265	4205396	Novaseq6000	SS	2020S
HBT	NEB-HVO	NEB30_Hbt	NEB30_3	84.894	19.7837	65.1104	2.49033e-05	28108730	4246095	Novaseq6000	SS	2020S
HBT	NEB-HVO	NEB30_Hbt	SSA	76.1721	10.0741	66.0979	1.36042e-05	36753428	8757572	Novaseq6000	SS	2020N
HBT	NEB-HVO	NEB30_Hbt	SSC	63.3099	7.1781	56.1317	6.56756e-05	35020612	12849093	Novaseq6000	SS	2020N
HBT	NEB-HVO	NEB30_Hbt	SSE	67.7223	6.53344	61.1888	2.18784e-05	36565814	11802609	Novaseq6000	SS	2020N
HVO	NEB-HVO	NEB_Hvo_30	L17	0.00614891	2.488e-05	0	0.00612403	28135047	28133317	Novaseq6000	MMP	2021J
HVO	NEB-HVO	NEB_Hvo_30	L18	0.011471	4.81263e-05	2.83096e-06	0.0114201	35323727	35319675	Novaseq6000	MMP	2021J
HVO	NEB-HVO	NEB_Hvo_30	L19	0.00670437	3.32229e-05	0	0.00667115	30099757	30097739	Novaseq6000	MMP	2021J
HVO	NEB-HVO	NEB_Hvo_30	L20	0.00837353	3.48752e-05	3.78702e-06	0.00833866	28673680	28671279	Novaseq6000	MMP	2021J
HVO	rP-HVO	Ribopool	Hvo_pool1	3.78609e-06	3.78609e-06	0	0	26412477	26412476	Novaseq6000	MMP	2021A
HVO	rP-HVO	Ribopool	Hvo_pool2	7.6586e-06	0	0	7.66e-06	26114446	26114444	Novaseq6000	MMP	2021A
HVO	rP-HVO	Ribopool	Hvo_pool3	3.02192e-05	2.15851e-05	0	8.63405e-06	23164109	23164102	Novaseq6000	MMP	2021A

### Sheet: Fig6_pan
Species	Method	Replicate_name	RRNA	16S	23S	5S	Total_aligned_reads	NonrRNA_counts	Machine	Person	Date
HBT	Panarchaea	ura3_1_lcomb	5.70724	1.49327	4.20154	0.0124283	27831712	26243290	Novaseq6000	MMP	2021J
HBT	Panarchaea	ura3_2_lcomb	2.4054	0.260827	2.13347	0.0111052	42961838	41928433	Novaseq6000	MMP	2021J
HBT	Panarchaea	ura3_3_lcomb	3.54809	0.282199	3.25739	0.00849903	27556100	26578384	Novaseq6000	MMP	2021J
HBT	Panarchaea	ura3_4_lcomb	3.14954	0.280019	2.86223	0.00728965	24802284	24021127	Novaseq6000	MMP	2021J
HVO	Panarchaea	Hvo_pan1	0.000242325	3.51196e-06	1.05359e-05	0.000228277	28474120	28474051	Novaseq6000	MMP	2021A
HVO	Panarchaea	Hvo_pan2	5.95993e-05	3.13681e-06	6.27361e-06	5.01889e-05	31879569	31879550	Novaseq6000	MMP	2021A
HVO	Panarchaea	Hvo_pan3	0.000614838	4.41596e-05	0	0.000570678	29438642	29438461	Novaseq6000	MMP	2021A
HFX	Panarchaea	Hfx_pan1	0.0955531	0.0248943	0.0706076	0.000658482	27335586	27309466	Novaseq6000	MMP	2021A
HFX	Panarchaea	Hfx_pan2	0.00745616	0.00117729	0.00462914	0.0017145	26246751	26244794	Novaseq6000	MMP	2021A
HFX	Panarchaea	Hfx_pan3	0.0385384	0.00973311	0.0280172	0.000938562	27915037	27904279	Novaseq6000	MMP	2021A
HCA	Panarchaea	Hca_pan1	0.479249	0.084557	0.386381	0.00831178	24735970	24617423	Novaseq6000	MMP	2021A
HCA	Panarchaea	Hca_pan2	0.464071	0.0619639	0.394053	0.00805425	25464828	25346653	Novaseq6000	MMP	2021A
HCA	Panarchaea	Hca_pan3	0.33995	0.0702999	0.262972	0.00667816	27342844	27249892	Novaseq6000	MMP	2021A

### Sheet: Fig7A_alignedreads
Species	Samplesperlane	Time	Machine	Batch	Total_aligned_counts	RRNA	Non-rRNA counts
Hbtsal	12	2016	Hiseq2500	Hbtsal_2016_Hiseq2500	16232067	46.3782	8703930
Hbtsal	12	2016	Hiseq2500	Hbtsal_2016_Hiseq2500	15994648	35.3039	10347910
Hbtsal	12	2016	Hiseq2500	Hbtsal_2016_Hiseq2500	14121118	18.6032	11494140
Hfx vol	13	2019	Hiseq4000	Hfx vol_2019_Hiseq4000	15584793	0	15584793
Hfx vol	13	2019	Hiseq4000	Hfx vol_2019_Hiseq4000	6240558	0	6240558
Hfx vol	13	2019	Hiseq4000	Hfx vol_2019_Hiseq4000	16347953	0	16347953
Hbtsal	15	2020	Novaseq6000	Hbtsal_2020_Novaseq6000	35364396	95.0184	1761716
Hbtsal	15	2020	Novaseq6000	Hbtsal_2020_Novaseq6000	30042395	95.0345	1491755
Hbtsal	15	2020	Novaseq6000	Hbtsal_2020_Novaseq6000	27374633	94.4921	1507763
Hbtsal	15	2020	Novaseq6000	Hbtsal_2020_Novaseq6000	29196207	92.0838	2311225
Hbtsal	15	2020	Novaseq6000	Hbtsal_2020_Novaseq6000	26086403	91.7967	2139947
Hbtsal	15	2020	Novaseq6000	Hbtsal_2020_Novaseq6000	28004135	91.7922	2298528
Hbtsal	12	2020	Novaseq6000	Hbtsal_2020_Novaseq6000	18076823	88.5096	2077098
Hbtsal	12	2020	Novaseq6000	Hbtsal_2020_Novaseq6000	21398834	85.7083	3629358
Hbtsal	12	2020	Novaseq6000	Hbtsal_2020_Novaseq6000	25462861	85.7465	3634085
Hbtsal	12	2020	Novaseq6000	Hbtsal_2020_Novaseq6000	36753428	76.1721	8757572
Hbtsal	12	2020	Novaseq6000	Hbtsal_2020_Novaseq6000	35020612	63.3099	12849093
Hbtsal	12	2020	Novaseq6000	Hbtsal_2020_Novaseq6000	36565814	67.7223	11802609
Hbtsal	15	2020	Novaseq6000	Hbtsal_2020_Novaseq6000	31309573	86.4191	4252121
Hbtsal	15	2020	Novaseq6000	Hbtsal_2020_Novaseq6000	27662265	84.7974	4205396
Hbtsal	15	2020	Novaseq6000	Hbtsal_2020_Novaseq6000	28108730	84.894	4246095
Hbtsal	15	2020	Novaseq6000	Hbtsal_2020_Novaseq6000	31455978	84.5125	4871755
Hbtsal	15	2020	Novaseq6000	Hbtsal_2020_Novaseq6000	30127022	81.0945	5695663
Hbtsal	15	2020	Novaseq6000	Hbtsal_2020_Novaseq6000	22539216	81.7352	4116742
Hbtsal	15	2020	Novaseq6000	Hbtsal_2020_Novaseq6000	20424590	74.9873	5108736
Hbtsal	15	2020	Novaseq6000	Hbtsal_2020_Novaseq6000	24051747	75.0168	6008895
Hbtsal	15	2020	Novaseq6000	Hbtsal_2020_Novaseq6000	28490032	71.6193	8085658
Hfx vol	12	2021	Novaseq6000	Hfx vol_2021_Novaseq6000	28474120	0.000242325	28474051
Hfx vol	12	2021	Novaseq6000	Hfx vol_2021_Novaseq6000	31879569	5.95993e-05	31879550
Hfx vol	12	2021	Novaseq6000	Hfx vol_2021_Novaseq6000	29438642	0.000614838	29438461
Hfx vol	12	2021	Novaseq6000	Hfx vol_2021_Novaseq6000	26412477	3.78609e-06	26412476
Hfx vol	12	2021	Novaseq6000	Hfx vol_2021_Novaseq6000	26114446	7.6586e-06	26114444
Hfx vol	12	2021	Novaseq6000	Hfx vol_2021_Novaseq6000	23164109	3.02192e-05	23164102
Hfx vol	12	2021	Novaseq6000	Hfx vol_2021_Novaseq6000	22177676	0.0115882	22175106
Hfx vol	12	2021	Novaseq6000	Hfx vol_2021_Novaseq6000	30968064	0.00754971	30965726
Hfx vol	12	2021	Novaseq6000	Hfx vol_2021_Novaseq6000	23725386	0.00763739	23723574
Hfx vol	12	2021	Novaseq6000	Hfx vol_2021_Novaseq6000	27979684	0.00763768	27977547
Hfx vol	12	2021	Novaseq6000	Hfx vol_2021_Novaseq6000	28135047	0.00614891	28133317
Hfx vol	12	2021	Novaseq6000	Hfx vol_2021_Novaseq6000	35323727	0.011471	35319675
Hfx vol	12	2021	Novaseq6000	Hfx vol_2021_Novaseq6000	30099757	0.00670437	30097739
Hfx vol	12	2021	Novaseq6000	Hfx vol_2021_Novaseq6000	28673680	0.00837353	28671279
Hfxmed	12	2021	Novaseq6000	Hfxmed_2021_Novaseq6000	27335586	0.0955531	27309466
Hfxmed	12	2021	Novaseq6000	Hfxmed_2021_Novaseq6000	26246751	0.00745616	26244794
Hfxmed	12	2021	Novaseq6000	Hfxmed_2021_Novaseq6000	27915037	0.0385384	27904279
Hcahis	12	2021	Novaseq6000	Hcahis_2021_Novaseq6000	24735970	0.479249	24617423
Hcahis	12	2021	Novaseq6000	Hcahis_2021_Novaseq6000	25464828	0.464071	25346653
Hcahis	12	2021	Novaseq6000	Hcahis_2021_Novaseq6000	27342844	0.33995	27249892
Hbtsal	25	2021	Novaseq6000	Hbtsal_2021_Novaseq6000	27831712	5.70724	26243290
Hbtsal	25	2021	Novaseq6000	Hbtsal_2021_Novaseq6000	42961838	2.4054	41928433
Hbtsal	25	2021	Novaseq6000	Hbtsal_2021_Novaseq6000	27556100	3.54809	26578384
Hbtsal	25	2021	Novaseq6000	Hbtsal_2021_Novaseq6000	24802284	3.14954	24021127

### Sheet: Fig7B_rRNAeffect
Sample	Zerocountgenes	Underfivecountgenes	Undertencountgenes	Total_reads	NonrRNA_reads	rRNA	Machine	Method
Control1	317	371	430	35364396	1761716	95.0184	Novaseq6000	None
Control2	330	385	443	30042395	1491755	95.0345	Novaseq6000	None
Control3	320	392	451	27374633	1507763	94.4921	Novaseq6000	None
SS1	311	384	431	18076823	2077098	88.5096	Novaseq6000	NEB-B
SS3	321	378	425	21398834	3629358	85.7083	Novaseq6000	NEB-B
SS9	312	364	394	25462861	3634085	85.7465	Novaseq6000	NEB-B
SSA	306	326	343	36753428	8757572	76.1721	Novaseq6000	NEB-HVO
SSC	307	326	333	35020612	12849093	63.3099	Novaseq6000	NEB-HVO
SSE	311	331	348	36565814	11802609	67.7223	Novaseq6000	NEB-HVO
ura3_lcomb_1	295	308	316	27831712	26243290	5.70724	Novaseq6000	rP-PA
ura3_lcomb_2	298	310	313	42961838	41928433	2.4054	Novaseq6000	rP-PA
ura3_lcomb_3	302	310	315	27556100	26578384	3.54809	Novaseq6000	rP-PA
