## Supplementary material for "Comparative Analysis of rRNA removal methods for RNA-seq Differential Expression in Halophilic Archaea": Table S2

### Sheet: TableS5
Time	Year	Archaea	Archaea_RNA-Seq	RNA-Seq
0	1977	91	0	0
1	1978	108	0	0
2	1979	135	0	0
3	1980	127	0	0
4	1981	119	0	0
5	1982	98	0	0
6	1983	113	0	0
7	1984	143	0	0
8	1985	156	0	0
9	1986	143	0	0
10	1987	178	0	0
11	1988	208	0	0
12	1989	256	0	0
13	1990	227	0	0
14	1991	265	0	0
15	1992	304	0	0
16	1993	281	0	0
17	1994	342	0	0
18	1995	362	0	0
19	1996	408	0	0
20	1997	473	0	0
21	1998	573	0	0
22	1999	645	0	0
23	2000	741	0	0
24	2001	914	0	0
25	2002	901	0	0
26	2003	879	0	0
27	2004	1028	0	0
28	2005	1055	0	0
29	2006	1123	0	0
30	2007	1188	0	0
31	2008	1297	0	6
32	2009	1405	0	33
33	2010	1442	0	156
34	2011	1666	2	359
35	2012	1701	7	631
36	2013	1835	10	1129
37	2014	1846	11	1727
38	2015	1898	10	2333
39	2016	1678	10	2832
40	2017	1723	19	3596
41	2018	1829	15	4203
42	2019	1799	14	5682
43	2020	1762	9	7364
