## Supplementary material for "Comparative Analysis of rRNA removal methods for RNA-seq Differential Expression in Halophilic Archaea": Table S3

### Sheet: Legend
Table S3: effect of probe specificity on rRNA removal
Probe ID	Location in Hfx volcanii genome from which probe is derived
Probe sequence	Actual sequence of the probe
HVO	Gene in Hfx volcanii genome to which probe matches
HVO_identity	Percentage identity (determined by BLAST) of probe to gene noted in Hfx volcanii
HBT	Gene in Hbt salinarum genome to which probe matches
HBT_identity	Percentage identity (determined by BLAST) of probe to gene noted in Hbt salinarum
Note:
Identities are classified as 100%, 90-99%, <90%, and no significant identity. Totals for each category for 16S, 23S, and 5S rRNA in Hbt salinarum are noted at the bottom and used for further analysis
FigS1A_probespecificity	(Dervied from Table S3)
Similarity	Identity percentage (determined by BLAST)
16S	Percentage of all probes matching to Hbt 16S rRNA that contain the given identity
23S	Percentage of all probes matching to Hbt 23S rRNA that contain the given identity
FigS1B_NEBcustomselectivity	(Derived from Table S2)
Method	rRNA removal method
16S	% of reads that map to 16S rRNA gene
23S	% of reads that map to 23S rRNA gene

### Sheet: Table S3
Probe ID	Probe Sequence	HVO	HVO_identity	HBT	Identities
gi|470486003|ref|NR_0767:28-79	CTTATCGCAGCTTGGCACGTCCGTCATCGGCTCTCGAGCCGAGCTATCCAC	23S ribosomal RNA gene	51/51(100%)	23S ribosomal RNA gene	46/51(90%)
gi|470486003|ref|NR_0767:74-129	ATTCCCATTCGGAGATCCTCAGTTCTTTCCCTCCATGCGGGTCCCTGAGGCTTAT	23S ribosomal RNA gene	55/55(100%)		No significant similarity found
gi|470486003|ref|NR_0767:122-179	AGATGTTTCAATTCGGAACGTTCCCCATTGCGCGAGGCAATTGCGTGGGGATTCCCA	23S ribosomal RNA gene	57/57(100%)	NRC-1 23S ribosomal RNA gene	49/58(84%)
gi|470486003|ref|NR_0767:154-204	TTGCTTTCTTTTCCTGTTCCTACTAAGATGTTTCAATTCGGAACGTTCCC	23S ribosomal RNA gene	50/50(100%)		No significant similarity found
gi|470486003|ref|NR_0767:185-235	GTTTACTCGCCGTTACTAACGACATCGCGGATTGCTTTCTTTTCCTGTTC	23S ribosomal RNA gene	50/50(100%)		No significant similarity found
gi|470486003|ref|NR_0767:228-283	TAGTCCGTACACCACATTGCCCGAAGGCTTCGGTTTGGACTGTGTCGCGTTTACT	23S ribosomal RNA gene	55/55(100%)	23S ribosomal RNA gene	48/50(96%)
gi|470486003|ref|NR_0767:264-314	GACTTCACATAAGACCCAGGTCCGTTATGGGTAGTCCGTACACCACATTG	23S ribosomal RNA gene	50/50(100%)		No significant similarity found
gi|470486003|ref|NR_0767:299-345	TTTTCACCCTGTATCACGCTCCGTTCCAGGAGACTTCACATAAGAC	23S ribosomal RNA gene	46/46(100%)	23S ribosomal RNA gene	35/37(95%)
gi|470486003|ref|NR_0767:340-388	CTATTCTGGAACAACCCCGGGATCTGGTTCTTATGTTACGGGGTTTTC	23S ribosomal RNA gene	48/48(100%)		No significant similarity found
gi|470486003|ref|NR_0767:381-440	TTAGTCTTCGCAGTTGATGCCTGCGAAATTCACGAGGGATATCCAACCCCCGCTATTCT	23S ribosomal RNA gene	59/59(100%)	23S ribosomal RNA gene	53/59(90%)
gi|470486003|ref|NR_0767:421-471	CTACTTGTTCGCTATCGGTCTCGAGGAGTGTTTAGTCTTCGCAGTTGATG	23S ribosomal RNA gene	50/50(100%)	23S ribosomal RNA gene	43/50(86%)
gi|470486003|ref|NR_0767:451-491	CTTTTCAGCGTTCGCTCACGCTACTTGTTCGCTATCGGTC	23S ribosomal RNA gene	40/40(100%)	23S ribosomal RNA gene	37/40(93%)
gi|470486003|ref|NR_0767:482-540	TCTATCGCCAACTGATTTCAAGCCCTATTGCACCGCCCTGTTCGGGGTGCTTTTCAGC	23S ribosomal RNA gene	58/58(100%)	23S ribosomal RNA gene	51/58(88%)
gi|470486003|ref|NR_0767:519-574	TTCTTTCGTCGAGTGACCTTGTATGCCACGTCGCTCTATCGCCAACTGATTTCAA	23S ribosomal RNA gene	55/55(100%)		No significant similarity found
gi|470486003|ref|NR_0767:549-599	AGTCATACTACGGGATCGCTCCCAGTTCTTTCGTCGAGTGACCTTGTATG	23S ribosomal RNA gene	50/50(100%)		No significant similarity found
gi|470486003|ref|NR_0767:586-635	TTTTCAAAACGTACGACGTAACATCGGCTTCACTCGAGTCATACTACGG	23S ribosomal RNA gene	49/49(100%)	23S ribosomal RNA gene	38/44(86%)
gi|470486003|ref|NR_0767:631-671	CTTAGACTCGCCAGTCAGATGCACTCCATGGTTCGTTTTT	23S ribosomal RNA gene	40/40(100%)		No significant similarity found
gi|470486003|ref|NR_0767:667-720	TCAAAGACTGCGGCCGTATCGGTTTCCCTATGCCTCCGGGGGTTCACCCCTTA	23S ribosomal RNA gene	53/53(100%)		No significant similarity found
gi|470486003|ref|NR_0767:700-740	CTTGAAGACGGTGGCCCTGGTCAAAGACTGCGGCCGTATC	23S ribosomal RNA gene	40/40(100%)	23S ribosomal RNA gene	33/39(85%)
gi|470486003|ref|NR_0767:733-783	GTAGATCACTTGGTTTCGGGTCGCATCCGGTTGGCTCCCCGCCCTTGAAG	23S ribosomal RNA gene	50/50(100%)	23S ribosomal RNA gene	41/49(84%)
gi|470486003|ref|NR_0767:766-811	CTTTCGCCACGCTTCGCCCTGCTCCGGCGTAGATCACTTGGTTTC	23S ribosomal RNA gene	45/45(100%)	23S ribosomal RNA gene	37/45(82%)
gi|470486003|ref|NR_0767:806-849	GTATTGTAGGACACCAACTCTAACGGGCCTCCACGCAGCTTTC	23S ribosomal RNA gene			No significant similarity found
gi|470486003|ref|NR_0767:840-880	CCTTTCACCCCTACACCAGAGTCACGAGAGGGTATTGTAG	23S ribosomal RNA gene		23S ribosomal RNA gene	31/37(84%)
gi|470486003|ref|NR_0767:875-931	TCATGCTTCGACATGTTTCGGTTGGAACCAGCTGTTGCCAAGTTCGATGGGCCTTT	23S ribosomal RNA gene		23S ribosomal RNA gene	54/56(96%)
gi|470486003|ref|NR_0767:912-960	CTCTACCTCACGAACTATCTCATCAGAGGTCATGCTTCGACATGTTTC	23S ribosomal RNA gene		23S ribosomal RNA gene	44/48(92%)
gi|470486003|ref|NR_0767:942-983	GAGTCCGGATTCCCAATCGGTCGCTCTACCTCACGAACTAT	23S ribosomal RNA gene		23S ribosomal RNA gene	28/29(97%)
gi|470486003|ref|NR_0767:1011-1051	CACACCGGACTCCCTGAGTCTACGACGTTCGTAAGTTCGG	23S ribosomal RNA gene			No significant similarity found
gi|470486003|ref|NR_0767:1052-1107	TTGGGTCCTTAACCTGGCTCTGGGTTGTCTCCCTCACGGTGCACAAGCTTACCCC	23S ribosomal RNA gene		23S ribosomal RNA gene	51/55(93%)
gi|470486003|ref|NR_0767:1084-1134	AATCTTCAATCACACTTAATCCACACTTTGGGTCCTTAACCTGGCTCTGG	23S ribosomal RNA gene			No significant similarity found
gi|470486003|ref|NR_0767:1115-1155	CGGCTGTTTAGGGCTCGAGACAATCTTCAATCACACTTAA	23S ribosomal RNA gene		23S ribosomal RNA gene	35/39(90%)
gi|470486003|ref|NR_0767:1156-1205	GTAAGCTGTTACGCTATTCTTAGAGGGTAGCTGCTTCTAAGCTCACCTC	23S ribosomal RNA gene		23S ribosomal RNA gene	48/49(98%)
gi|470486003|ref|NR_0767:1210-1250	GTGGATTTGAGTCCCGATCATTTTCGACGCCTCGAACCTC	23S ribosomal RNA gene		23S ribosomal RNA gene	31/34(91%)
gi|470486003|ref|NR_0767:1242-1300	TATGCCAACCTACGGAATCGTGTCATAAGACACGCCGCCAGGTCTCGGAGGTGGATTT	23S ribosomal RNA gene			No significant similarity found
gi|470486003|ref|NR_0767:1297-1355	ATTTTCGTTGCTGCACGGTCCACACGAGTTCTCACCCGTGCTTCCACCCATGCAGTAT	23S ribosomal RNA gene		23S ribosomal RNA gene	42/49(86%)
gi|470486003|ref|NR_0767:1349-1390	GTTCACACCCGACTCTCGCTGCTACTGAGACCATGATTTTC	23S ribosomal RNA gene			No significant similarity found
gi|470486003|ref|NR_0767:1383-1439	CTCGGCTGATTGACAGTGCCGAGGAACCCTTGCGCGTAAGGCCGTCGGGGTTCACA	23S ribosomal RNA gene	56/56(100%)	23S ribosomal RNA gene	43/53(81%)
gi|470486003|ref|NR_0767:1421-1470	GAATTACGGTTAGACTTAGGATCGACTAACCCTCGGCTGATTGACAGTG	23S ribosomal RNA gene		23S ribosomal RNA gene	35/41(85%)
gi|470486003|ref|NR_0767:1453-1505	CTGGAATATTAACCAGTTTCCCTTTCATCTAATTCGAATTACGGTTAGACTT	23S ribosomal RNA gene		23S ribosomal RNA gene	36/43(84%)
gi|470486003|ref|NR_0767:1485-1535	TAAAGCGTCGACGTTTGGTGCAAGAAGGTACTGGAATATTAACCAGTTTC	23S ribosomal RNA gene		23S ribosomal RNA gene	37/46(80%)
gi|470486003|ref|NR_0767:1517-1557	GAAGGCCCCGCTCGGTGTTTCCTAAAGCGTCGACGTTTGG	23S ribosomal RNA gene			No significant similarity found
gi|470486003|ref|NR_0767:1550-1594	GTTACGGCTTCCACGAATTTCGGTGATTCGACGGGGCGAAGGCC	23S ribosomal RNA gene		23S ribosomal RNA gene	37/43(86%)
gi|470486003|ref|NR_0767:1589-1630	GAGTTTCCCTATCTCACCGTTCGTTCGCTTCGTGCCGTTAC	23S ribosomal RNA gene		23S ribosomal RNA gene	34/41(83%)
gi|470486003|ref|NR_0767:1633-1681	GATCTCGGTACGAGCTTCTTGCTTGTCTTTTCACGGGCTCTAGGTACC	23S ribosomal RNA gene		23S ribosomal RNA gene	31/38(82%)
gi|470486003|ref|NR_0767:1667-1707	CTTGCTCTGCCAGCGCACCTGTGTCGGATCTCGGTACGAG	23S ribosomal RNA gene		23S ribosomal RNA gene	37/39(95%)
gi|470486003|ref|NR_0767:1699-1753	TAACTTGCCGAATTCCCTAACGTCGGTTGATCCCGACAGGCCTTGGCTTGCTCT	23S ribosomal RNA gene		23S ribosomal RNA gene	51/54(94%)
gi|470486003|ref|NR_0767:1732-1779	CATCCCTTATCGCGAACTTACGGGACTAACTTGCCGAATTCCCTAAC	23S ribosomal RNA gene		23S ribosomal RNA gene	47/47(100%)
gi|470486003|ref|NR_0767:1768-1811	GAGTCACTGCGACCTGCTCGGTCAAGAGCAGGCATCCCTTATC	23S ribosomal RNA gene		23S ribosomal RNA gene	39/45(87%)
gi|470486003|ref|NR_0767:1802-1846	GTCACCTATGTTGTTACTAGACAGTCGGAGCGTCCGAGTCACTG	23S ribosomal RNA gene		23S ribosomal RNA gene	42/44(95%)
gi|470486003|ref|NR_0767:1836-1881	GATTCAGTGACCGTACGAGTCCTTGCGGATTTGCGGTCACCTATG	23S ribosomal RNA gene		23S ribosomal RNA gene	44/45(98%)
gi|470486003|ref|NR_0767:1876-1917	CATTGTAATGGGTGTTCAGATACCCGCACTGGGCAGGATTC	23S ribosomal RNA gene		23S ribosomal RNA gene	40/41(98%)
gi|470486003|ref|NR_0767:1909-1961	TAAGAGGGTCATAGTTACCCCCGCCGTTGACGGGTCCTTCGTCCCATTGTAA	23S ribosomal RNA gene		23S ribosomal RNA gene	49/51(96%)
gi|470486003|ref|NR_0767:1943-1991	CTACTGAAGCGGCAAGGTACTACGCTACCTTAAGAGGGTCATAGTTAC	23S ribosomal RNA gene		23S ribosomal RNA gene	48/48(100%)
gi|470486003|ref|NR_0767:1982-2022	GACGCTCTCGTTGATCCATTCATGCAAGCCGCTACTGAAG	23S ribosomal RNA gene		23S ribosomal RNA gene	39/40(98%)
gi|470486003|ref|NR_0767:2020-2076	TCTCCAGACTCCGCACTGGAACGTACTGTTCACCGGGCCCAACGTTGGGACAGTGA	23S ribosomal RNA gene		23S ribosomal RNA gene	55/56(98%)
gi|470486003|ref|NR_0767:2065-2122	ACAGCCTGCAGTAAAGCTCTATAGGGTCTTCGCTTCCCCTTGGGGGTCTCCAGACTC	23S ribosomal RNA gene		23S ribosomal RNA gene	57/57(100%)
gi|470486003|ref|NR_0767:2098-2144	CATTAGCGACCACGTCTCAGCGACAGCCTGCAGTAAAGCTCTATAG	23S ribosomal RNA gene		23S ribosomal RNA gene	42/46(91%)
gi|470486003|ref|NR_0767:2134-2176	GTACCTGTGTAATGGCTCCTACCTATGCTGCACATTAGCGAC	23S ribosomal RNA gene		23S ribosomal RNA gene	37/42(88%)
gi|470486003|ref|NR_0767:2182-2222	CTAACGGGTAGTATTTCAATGCTGCCTCGGTGGCCCGCTG	23S ribosomal RNA gene			No significant similarity found
gi|470486003|ref|NR_0767:2217-2260	CTACCGGTGTCCTCCGCCAGGAGTGAGAGTCGCAGTCACTAAC	23S ribosomal RNA gene		23S ribosomal RNA gene	38/43(88%)
gi|470486003|ref|NR_0767:2249-2304	TCGATATCTTTTCGAGCGCGTACCGCCCCAGTCAAACTGCCCGGCTACCGGTGTC	23S ribosomal RNA gene		23S ribosomal RNA gene	54/55(98%)
gi|470486003|ref|NR_0767:2291-2333	GACTCGCGTGAGGAAATCTTTGGGCGCGCTCGATATCTTTTC	23S ribosomal RNA gene		23S ribosomal RNA gene	35/42(83%)
gi|470486003|ref|NR_0767:2328-2383	AATGTCACTGTCAGACTTCCGTTTGCTCTTGCGCTCTTCCACGAGTTCCCGACTC	23S ribosomal RNA gene			No significant similarity found
gi|470486003|ref|NR_0767:2359-2402	GTCAGCGACACTCGTTGGGAATGTCACTGTCAGACTTCCGTTT	23S ribosomal RNA gene			No significant similarity found
gi|470486003|ref|NR_0767:2403-2443	CCATGAATGAACCTCGTAGGTTCGCTAGACCACGCTTTCG	23S ribosomal RNA gene		23S ribosomal RNA gene	22/22(100%)
gi|470486003|ref|NR_0767:2442-2491	GTGACGACTCTGTTATCCCTAAGGTAGCTTTTCTGTCATCTACGGGTCC	23S ribosomal RNA gene		23S ribosomal RNA gene	38/38(100%)
gi|470486003|ref|NR_0767:2473-2513	GGGTCGATATGTGCTCTTGCCGGTGACGACTCTGTTATCC	23S ribosomal RNA gene		23S ribosomal RNA gene	37/39(95%)
gi|470486003|ref|NR_0767:2518-2563	CTTCTGCACAGGCAGGATGGAGGGAACCGACATCGAGGTAGCAAG	23S ribosomal RNA gene		23S ribosomal RNA gene	44/45(98%)
gi|470486003|ref|NR_0767:2552-2595	CTTTAATAGGCGAACAACCTCACCCTTGCCTGCTTCTGCACAG	23S ribosomal RNA gene		23S ribosomal RNA gene	40/41(98%)
gi|470486003|ref|NR_0767:2587-2631	CTGTCTCACGACGGTCTAAACCCAGCTCACGACCTCCTTTAATA	23S ribosomal RNA gene		23S ribosomal RNA gene	44/44(100%)
gi|470486003|ref|NR_0767:2637-2693	CTCTCGTACTATACGAACGTTCACGTCAAGTTCCTTAACACCCCCAATAGATAGCA	23S ribosomal RNA gene		23S ribosomal RNA gene	50/56(89%)
gi|470486003|ref|NR_0767:2668-2709	CACCCATTCGTAGTTCCTCTCGTACTATACGAACGTTCACG	23S ribosomal RNA gene		23S ribosomal RNA gene	37/38(97%)
gi|470486003|ref|NR_0767:2700-2743	CATCTGCCCTCTCGGACAACCGGTACACCAGTGGCACCCATTC	23S ribosomal RNA gene		23S ribosomal RNA gene	37/39(95%)
gi|470486003|ref|NR_0767:2733-2793	TTCGAGCTTAGATGCGTTCAGCTCTTACCCCGTGGTGCGTAGCTGCCCGGCATCTGCCCT	23S ribosomal RNA gene	60/60(100%)	23S ribosomal RNA gene	56/60(93%)
gi|470486003|ref|NR_0767:2765-2814	GAACTTCTTTTCCGTGTGGGTTTCGAGCTTAGATGCGTTCAGCTCTTAC	23S ribosomal RNA gene		23S ribosomal RNA gene	43/46(93%)
gi|470486003|ref|NR_0767:2802-2852	GAGTCTATCGAACTCGTCTTCTACGAGTGTCCTCAGTGGAACTTCTTTTC	23S ribosomal RNA gene		23S ribosomal RNA gene	44/49(90%)
gi|470486003|ref|NR_0767:2837-2885	CTTAACAACTCGTTACCTCGTTGCGTACACCCCGAGTCTATCGAACTC	23S ribosomal RNA gene		23S ribosomal RNA gene	41/48(85%)
gi|470486003|ref|NR_0767:2874-2915	AATGTGGCTTGGACTGTTAGTGCTCGCGGGCTTAACAACTC	23S ribosomal RNA gene			No significant similarity found
gi|444303796|ref|NR_0742:26-76	GAGTATGAACTCGTGCAACTAGCATGGCTAAATCGGACCCCAATAGCAAT	16S ribosomal RNA		16S ribosomal RNA gene	38/43(88%)
gi|444303796|ref|NR_0742:64-111	GTAGTTTGGCCACGTGTTACTGAGCTTTTCGCCACGAGTATGAACTC	16S ribosomal RNA		16S ribosomal RNA gene	38/45(84%)
gi|444303796|ref|NR_0742:108-158	GTATGAACTATTAGCCTCAGTTTCCCGAGGTTATCGTTCTCTGTAGGGTA	16S ribosomal RNA		16S ribosomal RNA gene	20/20(100%)
gi|444303796|ref|NR_0742:144-184	GGAGTCGGCATTCCAGCATGACTCCCGTATGAACTATTAG	16S ribosomal RNA			No significant similarity found
gi|444303796|ref|NR_0742:192-233	GTCTACCTAATCGGCCGCAGCCACATCCTACAGCGCCTGAG	16S ribosomal RNA		16S ribosomal RNA gene	35/41(85%)
gi|444303796|ref|NR_0742:239-279	CTCACAACCCGTACCGATTATCGGCACGGTGGGCCGTTAC	16S ribosomal RNA		16S ribosomal RNA gene	39/40(98%)
gi|444303796|ref|NR_0742:271-315	GAATCTTGTCTCAGATTCCGTCTCCGGGCTCTTGCTCTCACAAC	16S ribosomal RNA	44/44(100%)	16S ribosomal RNA gene	44/44(100%)
gi|444303796|ref|NR_0742:302-362	TGCGTGCAGTGTAAAGGTTTCGCGCCTGCTGCGCCCCGTAGGGCCCGGAATCTTGTCTCA	16S ribosomal RNA	60/60(100%)	16S ribosomal RNA gene	57/58(98%)
gi|444303796|ref|NR_0742:334-374	CCTTATCGCACTTGCGTGCAGTGTAAAGGTTTCGCGCCTG	16S ribosomal RNA		16S ribosomal RNA gene	38/40(95%)
gi|444303796|ref|NR_0742:375-422	CTTACGGTCGAGAAAAGCGAGGACTATATGCCCTCGCACTTGGGGTC	16S ribosomal RNA		16S ribosomal RNA gene	No significant similarity found
gi|444303796|ref|NR_0742:407-449	CTTGCCCAGCTCTTATTCCTCGACCGCCTTACGGTCGAGAAA	16S ribosomal RNA			No significant similarity found
gi|444303796|ref|NR_0742:446-504	AATAATATCGGTCATCACTTGAGCTGCCGGTATTACCGCGGCGGCTGGCACCGGTCTT	16S ribosomal RNA	58/58(100%)	16S ribosomal RNA gene	53/58(91%)
gi|444303796|ref|NR_0742:483-523	CTACGGACGCTTTAGGCCCAATAATATCGGTCATCACTTG	16S ribosomal RNA		16S ribosomal RNA gene	36/38(95%)
gi|444303796|ref|NR_0742:528-568	CCGCCAGTTGAGCTGGCGGATTTCCCGATGAACCTTCGTG	16S ribosomal RNA			No significant similarity found
gi|444303796|ref|NR_0742:558-598	GTCCCAAGCCACGTGGTTTTCACCGGACGCCCGCCAGTTG	16S ribosomal RNA			No significant similarity found
gi|444303796|ref|NR_0742:592-643	TACGGGATTTCACTCCTACCCCGGACGTACCCCTCGAGCCTTCCGGTCCCA	16S ribosomal RNA	51/51(100%)	16S ribosomal RNA gene	46/51(90%)
gi|444303796|ref|NR_0742:624-664	CATCGGTGGTCCGTCCAGGATTACGGGATTTCACTCCTAC	16S ribosomal RNA		16S ribosomal RNA gene	37/40(93%)
gi|444303796|ref|NR_0742:666-709	CTTTCGTCCCTCACCGTCGGATCCGTCTTCTCGAGGTGCTTTC	16S ribosomal RNA		16S ribosomal RNA gene	37/43(86%)
gi|444303796|ref|NR_0742:719-769	CTAGCGAGCATCGTTTACAGCTAGGACTACCCGGGTATCTAATCCGGTTC	16S ribosomal RNA		16S ribosomal RNA gene	48/50(96%)
gi|444303796|ref|NR_0742:765-805	CTACGGCACAACACAGGCTCGTAGCCTGTGTCACACCTAG	16S ribosomal RNA		16S ribosomal RNA gene	36/40(90%)
gi|444303796|ref|NR_0742:796-853	TTTCATCCTTGCGGACGTACTTCCCAGGCGGCTCGCTTCTCGGCTTCCCTACGGCAC	16S ribosomal RNA		16S ribosomal RNA gene	54/57(95%)
gi|444303796|ref|NR_0742:830-870	CCGCCAATTCCTTTAAGTTTCATCCTTGCGGACGTACTTC	16S ribosomal RNA		16S ribosomal RNA gene	39/40(98%)
gi|444303796|ref|NR_0742:875-915	GTTGAGTCCAATTAAACCGCAGGCTCCTCCGGTTGTAGTG	16S ribosomal RNA		16S ribosomal RNA gene	40/40(100%)
gi|444303796|ref|NR_0742:922-972	GATAAGGTCATCAACCTGATCGTCATCACTGTAGTCGGAGCTGGTGAGAT	16S ribosomal RNA		16S ribosomal RNA gene	42/48(88%)
gi|444303796|ref|NR_0742:957-998	CATGCACCTCCTCTCTACAGCGTCGTGATAAGGTCATCAAC	16S ribosomal RNA		16S ribosomal RNA gene	35/41(85%)
gi|444303796|ref|NR_0742:1004-1044	GTTGCCTGACTTAACAGGACGCCTCACGGTACGAGCTGAC	16S ribosomal RNA		16S ribosomal RNA gene	40/40(100%)
gi|444303796|ref|NR_0742:1056-1104	CTTCTAATGTACCCAGCCAGTCGAAACTGCTGCTGGCAATTAGAAGTG	16S ribosomal RNA		16S ribosomal RNA gene	37/46(80%)
gi|444303796|ref|NR_0742:1092-1134	GTTCCTTCCTCCGCTTTAGCAGCGGCAGTCCTTCTAATGTAC	16S ribosomal RNA		16S ribosomal RNA gene	39/42(93%)
gi|444303796|ref|NR_0742:1143-1201	ATTGTCTCGACCATTGTAGCCCGCGTGTAGCCCAGCTCATTCGGGGCATACTGACCTA	16S ribosomal RNA		16S ribosomal RNA gene	56/58(97%)
gi|444303796|ref|NR_0742:1177-1230	ATTAGCGTTCTCTTTCGAGATAGCAACCCATTGTCTCGACCATTGTAGCCCGC	16S ribosomal RNA		16S ribosomal RNA gene	27/27(100%)
gi|444303796|ref|NR_0742:1209-1259	TCAATCCGAACTACGATCGAGTTTAGGAGATTAGCGTTCTCTTTCGAGAT	16S ribosomal RNA	50/50(100%)	16S ribosomal RNA gene	58/58(100%)
gi|444303796|ref|NR_0742:1242-1300	ATTACTACCGAATCCAGCTTCATGAGGGCGAGTTTCAGCCCTCAATCCGAACTACGAT	16S ribosomal RNA	58/58(100%)	16S ribosomal RNA gene	44/50(88%)
gi|444303796|ref|NR_0742:1276-1326	TATTCACCGCACTCTATTGAAATGCGATTACTACCGAATCCAGCTTCATG	16S ribosomal RNA	50/50(100%)	16S ribosomal RNA gene	44/50(88%)
gi|444303796|ref|NR_0742:1307-1348	GTGTGTGCAAGGAGCAGGGACGTATTCACCGCACTCTATTG	16S ribosomal RNA	41/41(100%)	16S ribosomal RNA gene	32/32(100%)
gi|444303796|ref|NR_0742:1349-1406	AGATTCGACCACCGTGTGGTGGCCTCATCCGGACCTCACTCGGGTGCTTTGACGGGC	16S ribosomal RNA	57/57(100%)	16S ribosomal RNA gene	48/57(84%)
gi|444303796|ref|NR_0742:1380-1420	CCCTTGCGAAGCCCAGATTCGACCACCGTGTGGTGGCCTC	16S ribosomal RNA	40/40(100%)		No significant similarity found
gi|444303796|ref|NR_0742:1418-1458	GCAGATTCCCCTACGGCTACCTTGTTACGACTTAAGCCCC	16S ribosomal RNA	40/40(100%)	16S ribosomal RNA gene	39/40(98%)
gi|452192219|ref|NR_0757:1-41	GATGGGTACGGGTGGAACCTCACCGCTCTGGCCGCCTTAA	5S ribosomal RNA	40/40(100%)	5S ribosomal RNA gene	36/40(90%)
gi|452192219|ref|NR_0757:33-84	CAGTACTGACCAGAACGCAGGTGAGCTTAACTTCCGTGTTCGGGATGGGTA	5S ribosomal RNA	51/51(100%)	5S ribosomal RNA gene	47/51(92%)
gi|452192219|ref|NR_0757:68-108	GATTTCCCAGAGGATCGCTCACTCCAGTACTGACCAGAAC	5S ribosomal RNA	40/40(100%)	5S ribosomal RNA gene	37/40(93%)
				100% identity	6/7/-	23S/16S/5S
				99%-90% identity	30/14/3	23S/16S/5S
				<90% identity	22/10/-	23S/16S/5S
				No significant similarity	19/6/-	23S/16S/5S
				Total probes	23S	77
					16S	37
					5S	3

### Sheet: Fig4-probespecificity
Similarity_range	16S	23S
100	18.9189	7.79221
90-99	37.8378	38.961
80-89	27.027	28.5714
None	16.2162	24.6753

### Sheet: Fig4-NEBcustomselectivity
Method	16S	23S
None	36.5315	58.4846
None	36.5901	58.4425
None	35.6985	58.7906
NEB-B	33.2966	55.2087
NEB-B	32.3666	53.3368
NEB-B	35.7341	50.0187
NEB-HVO	10.0741	66.0979
NEB-HVO	7.1781	56.1317
NEB-HVO	6.53344	61.1888
NEB-HVO	19.7306	66.6884
NEB-HVO	19.5532	65.2441
NEB-HVO	19.7837	65.1104
